# *Leishmania tarentolae* and *Leishmania infantum* in geckos from Mallorca Island, Spain

**DOI:** 10.1101/2025.02.06.636881

**Authors:** Joan Martí-Carreras, Johan Espunyes, Laura Carrera-Faja, Carlotta Pasetto, Maria Magdalena Alcover Amengual, Sarah Chavez-Fisa, Marina Carrasco, Xavier Roura, Olga Francino, Lluís Ferrer

## Abstract

*Leishmania tarentolae* and *Leishmania infantum* are two sympatric parasites of significant ecological and epidemiological interest in the Mediterranean basin. This study investigated the prevalence of *L. tarentolae* and *L. infantum* in two gecko species (*Tarentola mauritanica* and *Hemidactylus turcicus*) present on Mallorca Island, Spain, using duplex quantitative PCR. A total of 59 geckos were sampled across the island, including 53 *T. mauritanica* and six *H. turcicus*. Tissue and blood samples were screened for both parasites, and generalized linear models were used to assess organ-specific infection patterns. The results revealed the prevalence of *Leishmania* infection in adult *T. mauritanica*, with 10/49 (20.41%) testing positive for *L. tarentolae* and with 1/49 (2.04%) for *L. infantum*. Coinfection with both parasites was detected in 3/49 geckos (6.12%). No positives were identified in *H. turcicus*, probably due to small sample size. Regarding positivity by tissues, coleomic organs were more likely to be positive for *L. tarentolae* in adult *T. mauritanica* than blood, with a slighter positivity in the liver, spleen and lung. Interestingly, *L. infantum* was detected more frequently coinfecting with *L. tarentolae* than as a single parasite. These prevalence rates and the existence of coinfections highlight potential ecological interactions between the two parasites and reptiles. This study provides valuable data on the potential role of geckos in endemic areas like Mallorca.

**Author Summary:** Leishmaniosis is a zoonotic disease caused by parasites that can infect both animals and humans. In Europe, *Leishmania infantum* is the main species responsible for the disease, with dogs acting as its primary host. However, recent research suggests that other animals, including reptiles, might also play a role in their spread. In this study, centered in wild geckos from Mallorca Island (Spain), we investigated the prevalence of *L. tarentolae* and *L. infantum* in two gecko species (*Tarentola mauritanica* and *Hemidactylus turcicus*). Using quantitative PCR, it was found that 14/49 (28.57%) of adult *Tarentola mauritanica* were positive for *Leishmania* parasites, 13/49 (26.53%) for *L. tarentolae* and 74/49 (8.16%) for *L. infantum*. Additionally, coinfection of both parasites was detected in three geckos (3/49, 6.12%). The second gecko species studied, *Hemidactylus turcicus*, was not positive for *Leishmania*, possible due to a small sample size. These results reinforce previous studies suggesting that geckos may carry both parasites. Since *L. tarentolae* has also been detected in dogs, and both *Leishmania* species are sympatric, it raises questions about the role of reptiles in leishmaniosis cycle and transmission, as well as the reliability of current diagnostic tests in coinfections of closely related parasite species.
