## Supplementary Table for "*Leishmania tarentolae* and *Leishmania infantum* in geckos from Mallorca Island, Spain"

### Sheet: Supplementary_Table1
Speciment	Date	Area	UTM X	UTM Y	Species	Stage	Positivity
Dra24001	2024-05-22	Sencelles	491870	4389266	Tarentola mauritanica	Adult	L. tarentolae
Dra24002	2024-05-22	Sencelles	491870	4389266	Tarentola mauritanica	Adult	Negative
Dra24003	2024-05-22	Pobla, Sa	501903	4403904	Tarentola mauritanica	Adult	Negative
Dra24004	2024-05-22	Pobla, Sa	501903	4403904	Tarentola mauritanica	Adult	Negative
Dra24005	2024-05-22	Campanet	498792	4402990	Tarentola mauritanica	Adult	Negative
Dra24006	2024-05-22	Campanet	498792	4402990	Tarentola mauritanica	Adult	Negative
Dra24007	2024-05-22	Campanet	498792	4402990	Tarentola mauritanica	Adult	Negative
Dra24008	2024-05-22	Campanet	497881	4403036	Tarentola mauritanica	Adult	Negative
Dra24009	2024-05-22	Campanet	497881	4403036	Tarentola mauritanica	Adult	Negative
Dra24010	2024-05-22	Campanet	496746	4403414	Hemidactylus turcicus	Adult	Negative
Dra24011	2024-05-22	Campanet	496746	4403414	Tarentola mauritanica	Adult	L. tarentolae
Dra24012	2024-05-22	Campanet	496294	4403289	Tarentola mauritanica	Adult	Negative
Dra24013	2024-05-23	Santa Margalida	510223	4395755	Hemidactylus turcicus	Adult	Negative
Dra24014	2024-05-23	Santa Margalida	510223	4395755	Tarentola mauritanica	Adult	Negative
Dra24015	2024-05-23	Santa Margalida	510223	4395755	Tarentola mauritanica	Adult	L. tarentolae
Dra24016	2024-05-23	Santa Margalida	510223	4395755	Tarentola mauritanica	Adult	Negative
Dra24017	2024-05-23	Santa Margalida	510223	4395755	Tarentola mauritanica	Adult	L. tarentolae
Dra24018	2024-05-23	Santa Margalida	510223	4395755	Tarentola mauritanica	Adult	L. tarentolae
Dra24019	2024-05-23	Santa Margalida	510223	4395755	Hemidactylus turcicus	Adult	Negative
Dra24020	2024-05-23	Ariany	508479	4389507	Tarentola mauritanica	Adult	Coinfection
Dra24021	2024-05-23	Ariany	510049	4388949	Tarentola mauritanica	Adult	Negative
Dra24022	2024-05-23	Ariany	510049	4388949	Tarentola mauritanica	Adult	L. tarentolae
Dra24023	2024-05-23	Petra	509131	4386197	Tarentola mauritanica	Adult	Negative
Dra24024	2024-05-23	Petra	509131	4385833	Tarentola mauritanica	Adult	Negative
Dra24025	2024-05-23	Petra	509253	4385540	Tarentola mauritanica	Adult	Negative
Dra24026	2024-05-23	Petra	509253	4385540	Tarentola mauritanica	Adult	L. tarentolae
Dra24027	2024-05-23	Petra	507491	4385459	Tarentola mauritanica	Adult	Negative
Dra24028	2024-05-23	Petra	506214	4384830	Tarentola mauritanica	Adult	Negative
Dra24029	2024-05-23	Petra	508568	4386416	Tarentola mauritanica	Adult	Coinfection
Dra24030	2024-05-23	Ariany	509689	4389164	Tarentola mauritanica	Adult	L. tarentolae
Dra24031	2024-05-24	Pollença	505846	4412409	Hemidactylus turcicus	Adult	Negative
Dra24032	2024-05-24	Pollença	505846	4412409	Tarentola mauritanica	Adult	L. infantum
Dra24033	2024-05-24	Pollença	505695	4412227	Tarentola mauritanica	Adult	Coinfection
Dra24034	2024-05-24	Pollença	505695	4412227	Tarentola mauritanica	Adult	Negative
Dra24035	2024-05-24	Alcùdia	508658	4411238	Hemidactylus turcicus	Adult	Negative
Dra24036	2024-05-24	Alcùdia	508658	4411238	Tarentola mauritanica	Adult	L. tarentolae
Dra24037	2024-05-25	Sencelles	492284	4387339	Tarentola mauritanica	Adult	L. tarentolae
Dra24038	2024-05-25	Sencelles	492284	4387339	Tarentola mauritanica	Adult	L. tarentolae
Dra24039	2024-05-25	Sencelles	492284	4387339	Tarentola mauritanica	Adult	Negative
Dra24040	2024-05-25	Sencelles	492284	4387339	Tarentola mauritanica	Adult	Negative
Dra24041	2024-05-25	Sencelles	492284	4387339	Tarentola mauritanica	Adult	Negative
Dra24042	2024-05-25	Costitx	495291	4388586	Tarentola mauritanica	Adult	Negative
Dra24043	2024-05-25	Costitx	495291	4388586	Tarentola mauritanica	Adult	Negative
Dra24044	2024-05-25	Costitx	495291	4388586	Tarentola mauritanica	Adult	Negative
Dra24045	2024-05-25	Costitx	495291	4388586	Tarentola mauritanica	Adult	Negative
Dra24046	2024-05-25	Montuïri	496242	4381621	Tarentola mauritanica	Adult	Negative
Dra24047	2024-05-25	Montuïri	496242	4381621	Tarentola mauritanica	Adult	L. tarentolae
Dra24048	2024-05-25	Montuïri	496242	4381621	Tarentola mauritanica	Adult	Negative
Dra24049	2024-05-25	Montuïri	496242	4381621	Tarentola mauritanica	Adult	Negative
Dra24050	2024-05-25	Montuïri	496242	4381621	Tarentola mauritanica	Adult	Negative
Dra24051	2024-05-26	Petra	509219	4382906	Tarentola mauritanica	Adult	Negative
Dra24052	2024-05-26	Petra	509219	4382906	Tarentola mauritanica	Adult	Negative
Dra24053	2024-05-26	Petra	509219	4382906	Tarentola mauritanica	Adult	Negative
Dra24054	2024-05-26	Petra	509219	4382906	Tarentola mauritanica	Adult	Negative
Dra24JJ1	2024-05-22	Campanet	498792	4402990	Hemidactylus turcicus	Juvenile	Negative
Dra24JJ2	2024-05-22	Campanet	498792	4402990	Tarentola mauritanica	Juvenile	Negative
Dra24JJ3	2024-05-22	Campanet	498792	4402990	Tarentola mauritanica	Juvenile	Negative
Dra24JJ4	2024-05-22	Campanet	498792	4402990	Tarentola mauritanica	Juvenile	Negative
Dra24JJ5	2024-05-22	Campanet	498792	4402990	Tarentola mauritanica	Juvenile	Negative
